# Mitochondrially targeted proximity biotinylation and proteomic analysis in *Plasmodium falciparum*

**DOI:** 10.1101/2022.05.30.494025

**Authors:** Ian M. Lamb, Kelly T. Rios, Anurag Shukla, Avantika I. Ahiya, Joanne Morrisey, Joshua C. Mell, Scott E. Lindner, Michael W. Mather, Akhil B. Vaidya

## Abstract

Despite ongoing efforts to control malaria infection, progress in lowering the number of deaths and infections appears to have stalled. The continued high incidence of malaria infection and mortality is in part due to emergence of parasites resistant to frontline antimalarials. This highlights the need for continued identification of novel protein drug targets. Mitochondrial functions in *Plasmodium falciparum*, the deadliest species of human malaria parasite, are targets of validated antimalarials including atovaquone and proguanil (Malarone). Thus, there has been great interest in identifying other essential mitochondrial proteins as candidates for novel drug targets. Garnering an increased understanding of the proteomic landscape inside the *P. falciparum* mitochondrion will also allow us to learn about the basic biology housed within this unique organelle. We employed a proximity biotinylation technique and mass spectrometry to identify novel *P. falciparum* proteins putatively targeted to the mitochondrion. We fused the leader sequence of a mitochondrially targeted chaperone, Hsp60, to the promiscuous biotin ligase TurboID. Through these experiments, we generated a list of 122 “putative mitochondrial” proteins. To verify whether these proteins were indeed mitochondrial, we chose five candidate proteins of interest for localization studies using ectopic expression and tagging of each full-length protein. This allowed us to localize four candidate proteins of unknown function to the mitochondrion, three of which have previously been assessed to be essential. We suggest that phenotypic characterization of these and other proteins from this list of 122 could be fruitful in understanding the basic mitochondrial biology of these parasites and aid antimalarial drug discovery efforts.
