## Supplementary Tables for "Mitochondrially targeted proximity biotinylation and proteomic analysis in *Plasmodium falciparum*": S4_Table.xlsx

### Sheet: 122_likely mito set
Gene ID	Product description	PMC score	Scaled PMC score	PMC rank	MitoProtII score		Gene name
PF3D7_1311300	ATP synthase subunit gamma, mitochondrial	12.486	0.99953	1	0.5609		N/A
PF3D7_1365500	aminomethyltransferase, mitochondrial, putative	9.78341	0.908839	13	0.8231		GCVT
PF3D7_0603300	dihydroorotate dehydrogenase	9.19525	0.889103	24	0.5279		DHODH
PF3D7_1125100	ATP synthase F0 subunit b-like protein, putative	7.72345	0.839713	35	0.8405		ICAP2
PF3D7_1022500	citrate synthase, mitochondrial, putative	6.95785	0.814022	56	0.7433		CS
PF3D7_1125300	DNA-directed RNA polymerase	6.87333	0.811185	61	0.9926		mtRNAP
PF3D7_1014700	prohibitin 2, putative	6.74904	0.807015	69	0.8362		N/A
PF3D7_0306400	FAD-dependent glycerol-3-phosphate dehydrogenase, putative	6.33219	0.793027	74	0.5372		N/A
PF3D7_0417300	LETM1-like protein, putative	6.2454	0.790114	77	0.4507		N/A
PF3D7_1237700	conserved protein, unknown function	6.2212	0.789302	79	0.7439		N/A
PF3D7_0707400	AAA family ATPase, putative	4.94995	0.746643	112	0.6345		N/A
PF3D7_1125400	mitochondrial import inner membrane translocase subunit TIM44, putative	3.92348	0.712197	150	0.894		TIM44
PF3D7_1119600	ATP-dependent zinc metalloprotease FTSH, putative	3.82066	0.708747	154	0.0825		N/A
PF3D7_0823900	dicarboxylate/tricarboxylate carrier	3.54392	0.69946	162	0.1165		DTC
PF3D7_0815300	FAD-dependent monooxygenase, putative	3.17913	0.687219	168	0.4902		N/A
PF3D7_0311800	ATP synthase F0 subunit d-like protein, putative	3.17262	0.687001	170	0.9799		N/A
PF3D7_1037300	ADP,ATP carrier protein 1	3.06676	0.683448	175	0.2347		ADT
PF3D7_1302900	conserved protein, unknown function	2.32249	0.658473	257	0.942		N/A
PF3D7_1216000	serine--tRNA ligase, putative	0.540526	0.598675	325	0.3762		N/A
PF3D7_1314000	conserved protein, unknown function	0.359033	0.592585	342	0.9964		N/A
PF3D7_1347900	conserved Plasmodium protein, unknown function	0.359033	0.592585	343	0.8567		N/A
PF3D7_1437700	succinyl-CoA ligase, putative	0.130543	0.584918	359	0.7216		N/A
PF3D7_1025100	glutamine--fructose-6-phosphate aminotransferase [isomerizing], putative	-0.516366	0.563209	405	0.099		GFPT
PF3D7_1440100	cohesin complex subunit, putative	-0.99874	0.547022	430	0.1185		N/A
PF3D7_1470600	RAP protein, putative	-1.24741	0.538678	452	0.9375		N/A
PF3D7_0604000	conserved Plasmodium protein, unknown function	-1.39152	0.533842	461	0.2489		N/A
PF3D7_1001600	exported lipase 2	-1.39152	0.533842	465	0.298		XL2
PF3D7_0906000	exoribonuclease II	-2.47013	0.497647	629	0.9343		RNaseII
PF3D7_0532400	lysine-rich membrane-associated PHISTb protein	-3.3016	0.469745	794	0.0208		LyMP
PF3D7_0500800	mature parasite-infected erythrocyte surface antigen	-3.84273	0.451586	856	0.0012		MESA
PF3D7_0516000	RAP protein, putative	-3.94313	0.448217	872	0.9552		N/A
PF3D7_0625300	DNA polymerase 1, putative	-3.94313	0.448217	875	0.9721		N/A
PF3D7_1149000	antigen 332, DBL-like protein	-3.94313	0.448217	890	0		Pf332
PF3D7_1239600	hydroxyethylthiazole kinase	-3.94313	0.448217	893	0.8311		ThzK
PF3D7_1456000	AP2 domain transcription factor, putative	-4.10896	0.442653	954	0.893		ApiAP2
PF3D7_0711000	AAA family ATPase, CDC48 subfamily	-4.20295	0.439498	962	0.8652		CDC48
PF3D7_0212100	conserved Plasmodium protein, unknown function	-4.21708	0.439024	967	0.0651		N/A
PF3D7_1008000	histone deacetylase 2	-4.21708	0.439024	979	0.0889		HDA2
PF3D7_0203000	repetitive organellar protein, putative	-4.32807	0.4353	1015	0.0089		ROPE
PF3D7_0713100	Pfmc-2TM Maurer's cleft two transmembrane protein	-4.43088	0.43185	1166	0.1112		MC-2TM
PF3D7_0414000	structural maintenance of chromosomes protein 3	-4.47029	0.430527	1187	0.0641		SMC3
PF3D7_0821000	conserved Plasmodium protein, unknown function	-4.55517	0.427679	1198	0.0175		N/A
PF3D7_1119000	acyl-CoA-binding protein, putative	-4.75175	0.421082	1242	0.9185		N/A
PF3D7_0935400	gametocyte development protein 1	-4.94313	0.41466	1272	0.4323		GDV1
PF3D7_1449500	AP2 domain transcription factor AP2-O5, putative	-5.07241	0.410322	1310	0.0052		ApiAP2
PF3D7_1228800	WD repeat-containing protein, putative	-5.18479	0.406551	1361	0.0868		N/A
PF3D7_0523000	multidrug resistance protein 1	-5.22745	0.405119	1391	0.0029		MDR1
PF3D7_1251800	conserved Plasmodium protein, unknown function	-5.32807	0.401743	1444	0.0043		N/A
PF3D7_1477500	Plasmodium exported protein (PHISTb), unknown function	-5.53901	0.394664	1597	0.2747		N/A
PF3D7_1308400	conserved Plasmodium protein, unknown function	-5.54957	0.39431	1629	0.2137		N/A
PF3D7_1447900	multidrug resistance protein 2	-5.68866	0.389642	1709	0.0166		MDR2
PF3D7_1025300	conserved protein, unknown function	-5.74525	0.387743	1725	0.085		N/A
PF3D7_0403600	conserved Plasmodium protein, unknown function	-6.07241	0.376765	1826	0.0482		N/A
PF3D7_1009900	heptatricopeptide repeat-containing protein, putative	-6.76869	0.3534	2145	0.8718		N/A
PF3D7_0212400	conserved Plasmodium membrane protein, unknown function	-6.8715	0.34995	2300	0.1014		N/A
PF3D7_1318800	translocation protein SEC63, putative	-7.03984	0.344301	2359	0.0594		SEC63
PF3D7_0618000	conserved Plasmodium membrane protein, unknown function	-7.42219	0.33147	2468	0.0058		N/A
PF3D7_1141300	apical polar ring protein APR1, putative	-7.42989	0.331212	2503	0.0384		N/A
PF3D7_1303800	conserved Plasmodium protein, unknown function	-7.54858	0.327229	2624	0.1409		N/A
PF3D7_1352400	conserved Plasmodium protein, unknown function	-7.62541	0.324651	2678	0.0479		N/A
PF3D7_1372400	acyl-CoA synthetase	-7.77423	0.319657	2746	0.0319		ACS4
PF3D7_0410800	conserved Plasmodium protein, unknown function	-7.89797	0.315504	2778	0.0236		N/A
PF3D7_0112200	multidrug resistance-associated protein 1	-8.26406	0.303219	3001	0.0029		MRP1
PF3D7_0307400	ATP-dependent Clp protease proteolytic subunit	-8.33124	0.300965	3019	0.5434		ClpP
PF3D7_1334500	MSP7-like protein	-8.47017	0.296303	3074	0.04		MSRP6
PF3D7_1460500	conserved Plasmodium protein, unknown function	-8.47017	0.296303	3075	0.2386		N/A
PF3D7_0515000	pre-mRNA-splicing factor CWC2, putative	-8.49942	0.295321	3079	0.3827		CWC2
PF3D7_1410700	conserved protein, unknown function	-8.52676	0.294404	3097	0.0384		N/A
PF3D7_1237900	conserved Plasmodium protein, unknown function	-8.63941	0.290624	3157	0.0126		N/A
PF3D7_1138800	WD repeat-containing protein, putative	-8.64901	0.290302	3179	0.9444		N/A
PF3D7_1361200	conserved Plasmodium protein, unknown function	-8.64901	0.290302	3186	0.2933		N/A
PF3D7_0614300	major facilitator superfamily-related transporter, putative	-8.74122	0.287207	3208	0.0398		MFR1
PF3D7_0106900	2-C-methyl-D-erythritol 4-phosphate cytidylyltransferase, putative	-8.8084	0.284953	3271	0.9956		IspD
PF3D7_1223300	DNA gyrase subunit A	-8.8084	0.284953	3272	0.8784		GyrA
PF3D7_1417700	conserved protein, unknown function	-9.02856	0.277565	3432	0.0939		N/A
PF3D7_1004400	RNA-binding protein, putative	-9.07573	0.275982	3450	0.3945		N/A
PF3D7_1025000	Eps15-like protein	-9.25046	0.270119	3543	0.14		N/A
PF3D7_1316900	conserved protein, unknown function	-9.25046	0.270119	3550	0.0225		N/A
PF3D7_0715200	conserved Plasmodium protein, unknown function	-9.42008	0.264427	3612	0.9375		N/A
PF3D7_1439800	vesicle-associated membrane protein, putative	-9.63001	0.257382	3665	0.0479		N/A
PF3D7_1012900	autophagy-related protein 18	-9.77829	0.252406	3695	0.0144		ATG18
PF3D7_0613800	AP2 domain transcription factor, putative	-9.82135	0.250961	3713	0.0036		ApiAP2
PF3D7_0824800	conserved Plasmodium membrane protein, unknown function	-9.85994	0.249666	3721	0.1175		N/A
PF3D7_1246800	signal recognition particle receptor subunit beta, putative	-9.9205	0.247634	3742	0.4056		SRPRB
PF3D7_0317300	conserved Plasmodium protein, unknown function	-9.97381	0.245845	3760	0.0004		N/A
PF3D7_0604100	AP2 domain transcription factor	-9.97381	0.245845	3785	0.0399		SIP2
PF3D7_0720700	phosphoinositide-binding protein, putative	-9.97381	0.245845	3805	0.0339		N/A
PF3D7_1021800	schizont egress antigen-1	-9.97381	0.245845	3839	0.02		SEA1
PF3D7_1362700	conserved Plasmodium protein, unknown function	-9.97381	0.245845	3901	0.0008		N/A
PF3D7_0629700	SET domain protein, putative	-9.99618	0.245095	3936	0.0618		SET1
PF3D7_1212500	glycerol-3-phosphate 1-O-acyltransferase	-10.2687	0.235948	4004	0.9271		GAT
PF3D7_0812500	RNA-binding protein, putative	-10.2949	0.235072	4011	0.1643		N/A
PF3D7_1437000	N-acetyltransferase, GNAT family, putative	-10.3797	0.232224	4054	0.2686		N/A
PF3D7_0904700	bacterial histone-like protein	-10.4071	0.231306	4071	0.8223		HU
PF3D7_0514900	conserved Plasmodium protein, unknown function	-11.0896	0.208402	4289	0.0484		N/A
PF3D7_1473200	DnaJ protein, putative	-11.1516	0.206323	4329	0.0846		N/A
PF3D7_0827000	ATP-dependent RNA helicase DBP10, putative	-11.6168	0.190712	4524	0.9081		DBP10
PF3D7_1227700	protein KIC2	-11.7431	0.186472	4588	0.0324		N/A
PF3D7_0516800	AP2 domain transcription factor AP2-O2, putative	-11.9463	0.179653	4638	0.0104		AP2-O2
PF3D7_0819600	ubiquitin-like protein, putative	-11.9463	0.179653	4643	0.1145		N/A
PF3D7_1352500	thioredoxin-related protein, putative	-11.9963	0.177975	4667	0.4303		N/A
PF3D7_0904900	copper-transporting ATPase	-12.0706	0.175482	4672	0.1321		CuTP
PF3D7_0914700	major facilitator superfamily-related transporter, putative	-12.2189	0.170506	4699	0.0467		MFR4
PF3D7_1205800	high mobility group protein B3, putative	-12.3446	0.166289	4724	0.012		HMGB3
PF3D7_1416100	protein SEY1, putative	-12.3446	0.166289	4727	0.01		SEY1
PF3D7_0220000	liver stage antigen 3	-12.4116	0.164042	4732	0.0004		LSA3
PF3D7_0106300	calcium-transporting ATPase	-12.5478	0.15947	4776	0.0448		ATP6
PF3D7_0110500	bromodomain protein 3, putative	-12.5478	0.15947	4778	0.1007		N/A
PF3D7_1462300	GTP-binding protein, putative	-12.5478	0.15947	4796	0.0832		N/A
PF3D7_0305500	protein dopey homolog, putative	-12.7355	0.153172	4813	0.4376		N/A
PF3D7_1211900	non-SERCA-type Ca2+ -transporting P-ATPase	-12.7355	0.153172	4823	0.0021		ATP4
PF3D7_1223400	phospholipid-transporting ATPase, putative	-12.7461	0.152817	4832	0.026		N/A
PF3D7_1005500	regulator of nonsense transcripts 1, putative	-12.7911	0.151305	4836	0.038		UPF1
PF3D7_1358000	patatin-like phospholipase, putative	-13.3248	0.133394	4928	0.9152		N/A
PF3D7_1221000	histone-lysine N-methyltransferase, H3 lysine-4 specific	-13.3926	0.131122	4959	0.3321		SET10
PF3D7_1366600	signal recognition particle receptor subunit alpha, putative	-13.4556	0.129008	4974	0.033		SRPR-alpha
PF3D7_1020000	RNA-binding protein 34, putative	-13.5	0.127518	4977	0.011		RBM34
PF3D7_1409600	histidine phosphatase, putative	-14.2947	0.100848	5134	0.7183		N/A
PF3D7_1456800	V-type H(+)-translocating pyrophosphatase, putative	-14.2947	0.100848	5140	0.044		VP1
PF3D7_0806800	V-type proton ATPase subunit a, putative	-14.389	0.0976855	5143	0.051		N/A
PF3D7_1475600	bromodomain protein 4, putative	-14.7109	0.0868825	5155	0.0697		N/A
PF3D7_0308600	pre-mRNA-processing factor 19, putative	-17.2625	0.00125802	5312	0.1122		PRPF19

### Sheet: gold neg set
Gene ID	Product description	PMC score	Scaled PMC score	PMC rank	MitoProtII score
PF3D7_0927900	phosphatidylserine decarboxylase	2.87908	0.67715	193	0.7955
PF3D7_0924300	thiamine pyrophosphokinase	2.68096	0.670502	236	0.6645
PF3D7_0204500	aspartate transaminase	1.20112	0.620843	297	0.1486
PF3D7_1203000	origin recognition complex subunit 1	0.181791	0.586637	355	0.149
PF3D7_1232300	cytochrome b5, putative	-2.40189	0.499936	622	0.0166
PF3D7_1246900	RAC-beta serine/threonine protein kinase	-2.82444	0.485757	696	0.4392
PF3D7_1314200	telomerase reverse transcriptase	-3.14836	0.474887	775	0.8462
PF3D7_0830700	Plasmodium exported protein (hyp9), unknown function	-3.3016	0.469745	799	0.1773
PF3D7_1118400	haloacid dehalogenase-like hydrolase, putative	-3.34714	0.468217	805	0.0747
PF3D7_1367500	NADH-cytochrome b5 reductase, putative	-3.50152	0.463036	819	0.9979
PF3D7_0729200	1-cys peroxiredoxin	-3.53431	0.461936	822	0.9281
PF3D7_0500800	mature parasite-infected erythrocyte surface antigen	-3.84273	0.451586	856	0.0012
PF3D7_0610400	histone H3	-3.90305	0.449562	863	0.9975
PF3D7_0814900	superoxide dismutase [Fe]	-4.10476	0.442793	939	0.5067
PF3D7_0616000	pyridoxal kinase	-4.73499	0.421645	1240	0.1165
PF3D7_1471200	inorganic anion exchanger, inorganic anion antiporter	-4.82632	0.41858	1256	0.0064
PF3D7_1129000	spermidine synthase	-5.07241	0.410322	1300	0.1779
PF3D7_1408100	plasmepsin III	-5.07379	0.410275	1324	0.022
PF3D7_0618500	malate dehydrogenase	-5.19809	0.406104	1371	0.0754
PF3D7_1027300	peroxiredoxin	-5.21126	0.405662	1378	0.3947
PF3D7_1250100	osmiophilic body protein G377	-5.42297	0.398558	1498	0.2442
PF3D7_1016000	conserved Plasmodium protein, unknown function	-5.45736	0.397404	1542	0.3866
PF3D7_1315800	transcription factor MYB1	-5.45736	0.397404	1557	0.0083
PF3D7_0901000	rifin	-5.65	0.39094	1671	0.6536
PF3D7_0917900	heat shock protein 70	-5.84683	0.384335	1757	0.158
PF3D7_1369000	glycosylphosphatidylinositol anchor attachment 1 protein, putative	-5.92764	0.381623	1774	0.6087
PF3D7_0503300	serine/arginine-rich splicing factor 12	-5.97392	0.38007	1787	0.2415
PF3D7_1403800	nuclear formin-like protein MISFIT, putative	-6.14046	0.374481	1875	0.2238
PF3D7_0717500	calcium-dependent protein kinase 4	-6.25145	0.370757	1906	0.0145
PF3D7_0423700	early transcribed membrane protein 4	-6.50671	0.362191	2013	0.4381
PF3D7_1302100	gamete antigen 27/25	-6.54957	0.360753	2034	0.1051
PF3D7_1015900	enolase	-6.55634	0.360526	2039	0.4431
PF3D7_0503600	myosin B	-6.76869	0.3534	2116	0.2075
PF3D7_1235200	V-type K+-independent H+-translocating inorganic pyrophosphatase	-6.76869	0.3534	2169	0.1193
PF3D7_1473700	nucleoporin NUP116/NSP116, putative	-6.76869	0.3534	2195	0.2938
PF3D7_1102800	early transcribed membrane protein 11.2	-6.77928	0.353044	2258	0.3636
PF3D7_1408000	plasmepsin II	-7.14825	0.340663	2395	0.0133
PF3D7_1104200	chromatin remodeling protein	-7.15083	0.340576	2399	0.4719
PF3D7_1233600	asparagine and aspartate rich protein 1	-7.16022	0.340261	2404	0.0045
PF3D7_0506200	TATA-box-binding protein	-7.37014	0.333217	2436	0.0004
PF3D7_0530900	formin 1	-7.38073	0.332861	2446	0.0289
PF3D7_0722200	rhoptry-associated leucine zipper-like protein 1	-7.42219	0.33147	2473	0.4384
PF3D7_0911900	falstatin	-7.42219	0.33147	2478	0.0575
PF3D7_1410400	rhoptry-associated protein 1	-7.42219	0.33147	2492	0.3883
PF3D7_1014400	MO15-related protein kinase	-7.47295	0.329767	2517	0.1805
PF3D7_0511000	translationally-controlled tumor protein homolog	-7.5198	0.328195	2520	0.3021
PF3D7_1457500	vacuolar protein sorting-associated protein 4	-7.56441	0.326698	2635	0.1629
PF3D7_0408700	perforin-like protein 1	-7.62541	0.324651	2644	0.3833
PF3D7_1027700	centrin-3	-7.74682	0.320576	2704	0.8163
PF3D7_1227200	potassium channel K1	-7.83063	0.317764	2754	0.164
PF3D7_0204700	hexose transporter	-7.83546	0.317602	2755	0.0568
PF3D7_0102500	erythrocyte binding antigen-181	-7.89797	0.315504	2764	0.033
PF3D7_0208900	6-cysteine protein P230p	-7.89797	0.315504	2766	0.5346
PF3D7_0903800	LCCL domain-containing protein	-7.89797	0.315504	2794	0.6897
PF3D7_0935800	cytoadherence linked asexual protein 9	-7.89797	0.315504	2801	0.7856
PF3D7_1407800	plasmepsin IV	-7.89797	0.315504	2834	0.0574
PF3D7_1116400	guanine nucleotide-exchange factor SEC12	-7.92035	0.314753	2866	0.0013
PF3D7_1202900	high mobility group protein B1	-7.94645	0.313878	2871	0.0825
PF3D7_0320900	histone H2A.Z	-8.03134	0.311029	2888	0.8772
PF3D7_1121300	tyrosine kinase-like protein	-8.09062	0.30904	2925	0.1756
PF3D7_1457200	thioredoxin 1	-8.24027	0.304018	2996	0.0925
PF3D7_0113700	heat shock protein 40, type II	-8.41454	0.29817	3035	0.0974
PF3D7_0402300	reticulocyte binding protein homologue 1	-8.42219	0.297913	3045	0.3831
PF3D7_0930300	merozoite surface protein 1	-8.42219	0.297913	3050	0.0292
PF3D7_0202500	early transcribed membrane protein 2	-8.53319	0.294188	3101	0.3822
PF3D7_0206800	merozoite surface protein 2	-8.53319	0.294188	3102	0.0356
PF3D7_0406200	parasitophorous vacuole membrane protein S16	-8.53319	0.294188	3106	0.4359
PF3D7_1116100	serine esterase, putative	-8.53801	0.294026	3136	0.32
PF3D7_0304600	circumsporozoite (CS) protein	-8.62541	0.291094	3146	0.0851
PF3D7_1477700	Plasmodium exported protein (PHISTa), unknown function	-8.74412	0.28711	3250	0.0044
PF3D7_1479000	acyl-CoA synthetase	-8.74412	0.28711	3251	0.1631
PF3D7_1301700	CX3CL1-binding protein 2	-8.85512	0.283385	3324	0.916
PF3D7_1401400	early transcribed membrane protein 14.1	-8.85512	0.283385	3330	0.5037
PF3D7_0423800	cysteine-rich protective antigen	-8.89797	0.281947	3357	0.3273
PF3D7_1234400	microgamete surface protein MiGS, putative	-8.89797	0.281947	3379	0.907
PF3D7_1247400	peptidyl-prolyl cis-trans isomerase FKBP35	-8.91757	0.28129	3390	0.0277
PF3D7_0207600	serine repeat antigen 5	-8.94733	0.280291	3400	0.0012
PF3D7_1115400	cysteine proteinase falcipain 3	-8.94733	0.280291	3410	0.0023
PF3D7_1115700	cysteine proteinase falcipain 2a	-8.94733	0.280291	3411	0.0021
PF3D7_0321400	pseudo protein kinase 1, putative	-9.2199	0.271144	3478	0.2667
PF3D7_0324900	erythrocyte membrane protein 1, PfEMP1	-9.2199	0.271144	3481	0.0054
PF3D7_1315100	serine/threonine protein kinase PK9	-9.2199	0.271144	3516	0.0717
PF3D7_0204100	Sel1 repeat-containing protein, putative	-9.24227	0.270393	3528	0.2641
PF3D7_0511200	stearoyl-CoA desaturase	-9.62441	0.25757	3655	0.5121
PF3D7_0418500	trafficking protein particle complex subunit 3, putative	-9.86551	0.249479	3725	0.0172
PF3D7_0220800	cytoadherence linked asexual protein 2	-9.97381	0.245845	3755	0.3932
PF3D7_0320400	oocyst capsule protein Cap380	-9.97381	0.245845	3761	0.043
PF3D7_0408600	sporozoite invasion-associated protein 1	-9.97381	0.245845	3765	0.1515
PF3D7_0417100	mRNA-binding protein PUF2	-9.97381	0.245845	3772	0.0055
PF3D7_0502400	merozoite surface protein 8	-9.97381	0.245845	3778	0.0204
PF3D7_0604100	AP2 domain transcription factor	-9.97381	0.245845	3785	0.0399
PF3D7_0801300	von Willebrand factor A domain-related protein	-9.97381	0.245845	3811	0.3935
PF3D7_0905400	high molecular weight rhoptry protein 3	-9.97381	0.245845	3827	0.5801
PF3D7_1114100	rhomboid protease ROM1	-9.97381	0.245845	3853	0.0072
PF3D7_1133400	apical membrane antigen 1	-9.97381	0.245845	3862	0.017
PF3D7_1216500	male development gene 1	-9.97381	0.245845	3873	0.1014
PF3D7_1216600	cell traversal protein for ookinetes and sporozoites	-9.97381	0.245845	3874	0.1478
PF3D7_0932300	M18 aspartyl aminopeptidase	-9.9948	0.245141	3927	0.319
PF3D7_0918000	glideosome-associated protein 50	-9.99618	0.245095	3938	0.0399
PF3D7_1036400	liver stage antigen 1	-10.0729	0.242521	3953	0.0141
PF3D7_1332000	syntaxin, Qa-SNARE family	-10.1072	0.24137	3967	0.0057
PF3D7_1457000	signal peptide peptidase	-10.1874	0.238676	3985	0.1162
PF3D7_0315100	eukaryotic translation initiation factor 4E	-10.2687	0.235948	3997	0.249
PF3D7_1219000	formin 2	-10.3977	0.231622	4062	0.0204
PF3D7_1141600	dolichol-phosphate mannosyltransferase	-10.519	0.22755	4107	0.3129
PF3D7_0217500	calcium-dependent protein kinase 1	-10.5724	0.225759	4117	0.2042
PF3D7_1445400	protein serine/threonine kinase-1	-10.5724	0.225759	4138	0.0307
PF3D7_0423400	apical asparagine-rich protein AARP	-10.9738	0.212288	4212	0.2043
PF3D7_1031000	ookinete surface protein P25	-10.9738	0.212288	4235	0.0482
PF3D7_1252200	chitinase	-10.9738	0.212288	4249	0.0722
PF3D7_1436300	translocon component PTEX150	-10.9738	0.212288	4257	0.1279
PF3D7_1448400	ubiquitin-protein ligase, putative	-10.9948	0.211584	4269	0.1574
PF3D7_0823300	histone acetyltransferase GCN5	-10.9962	0.211538	4271	0.0293
PF3D7_0628300	choline/ethanolaminephosphotransferase, putative	-11.0896	0.208402	4296	0.4127
PF3D7_0206900	merozoite surface protein 5	-11.2957	0.201485	4349	0.0056
PF3D7_0207000	merozoite surface protein 4	-11.2957	0.201485	4350	0.0286
PF3D7_0501600	rhoptry-associated protein 2	-11.2957	0.201485	4369	0.0826
PF3D7_0508000	6-cysteine protein	-11.2957	0.201485	4370	0.182
PF3D7_0702300	sporozoite threonine and asparagine-rich protein	-11.2957	0.201485	4380	0.8312
PF3D7_1028700	merozoite TRAP-like protein	-11.2957	0.201485	4406	0.0837
PF3D7_1035200	S-antigen	-11.2957	0.201485	4407	0.0204
PF3D7_1035500	merozoite surface protein 6	-11.2957	0.201485	4408	0.0177
PF3D7_1240600	erythrocyte membrane protein 1, PfEMP1	-11.2957	0.201485	4417	0.0013
PF3D7_1316200	ADP-ribosylation factor, putative	-11.2957	0.201485	4425	0.9025
PF3D7_1335100	merozoite surface protein 7	-11.2957	0.201485	4428	0.05
PF3D7_0827900	protein disulfide-isomerase	-11.3167	0.200781	4454	0.1745
PF3D7_0925700	histone deacetylase 1	-11.472	0.195572	4502	0.0095
PF3D7_0507500	subtilisin-like protease 1	-11.4812	0.195263	4503	0.0589
PF3D7_1323700	glideosome associated protein with multiple membrane spans 1	-11.5753	0.192106	4514	0.082
PF3D7_1455800	LCCL domain-containing protein	-11.5753	0.192106	4516	0.0743
PF3D7_0109100	LCCL domain-containing protein	-11.6197	0.190616	4528	0.192
PF3D7_1468400	zinc finger protein, putative	-11.6197	0.190616	4539	0.0641
PF3D7_0628200	eukaryotic translation initiation factor 2-alpha kinase	-11.7017	0.187864	4569	0.678
PF3D7_1475500	LCCL domain-containing protein	-11.8972	0.181303	4636	0.0388
PF3D7_1124600	ethanolamine kinase	-12.0706	0.175482	4676	0.1281
PF3D7_1222700	glideosome-associated protein 45	-12.2189	0.170506	4703	0.0958
PF3D7_1229400	macrophage migration inhibitory factor	-12.7911	0.151305	4838	0.0388
PF3D7_0414900	armadillo-domain containing rhoptry protein	-12.8204	0.150324	4843	0.1109
PF3D7_1030200	claudin-like apicomplexan microneme protein, putative	-13.013	0.143859	4889	0.4655
PF3D7_0312400	glycogen synthase kinase 3	-13.3926	0.131122	4944	0.0059
PF3D7_0303400	palmitoyltransferase DHHC1	-13.5478	0.125913	4990	0.0284
PF3D7_1454400	aminopeptidase P	-13.5922	0.124423	4995	0.3072
PF3D7_0303000	N-ethylmaleimide-sensitive fusion protein	-13.6665	0.121929	5003	0.2572
PF3D7_1121700	protein GCN20	-13.6665	0.121929	5012	0.2039
PF3D7_0214900	rhoptry neck protein 6	-13.7775	0.118205	5023	0.2665
PF3D7_0415300	cdc2-related protein kinase 3	-13.7775	0.118205	5024	0.1164
PF3D7_1224300	polyadenylate-binding protein 1, putative	-13.7775	0.118205	5036	0.276
PF3D7_0302100	serine/threonine protein kinase	-14.1423	0.105964	5072	0.1049
PF3D7_0419700	apical merozoite protein	-14.2947	0.100848	5101	0.0084
PF3D7_0715000	4-nitrophenylphosphatase	-14.2947	0.100848	5105	0.0116
PF3D7_1143100	AP2 domain transcription factor AP2-O	-14.2947	0.100848	5121	0.0077
PF3D7_1409400	conserved protein, unknown function	-14.389	0.0976855	5144	0.0028
PF3D7_1318000	conserved protein, unknown function	-14.8648	0.0817197	5164	0.0749
PF3D7_0423500	glideosome associated protein with multiple membrane spans 2	-14.8962	0.0806648	5171	0.0069
PF3D7_0932200	profilin	-14.8962	0.0806648	5180	0.0755
PF3D7_1018300	peptidase, putative	-15.1867	0.0709168	5213	0.002
PF3D7_0718300	cysteine repeat modular protein 2	-15.6167	0.0564877	5223	0.2759
PF3D7_1116000	rhoptry neck protein 4	-15.6167	0.0564877	5230	0.0217
PF3D7_0524000	karyopherin beta	-15.8962	0.0471078	5239	0.0254
PF3D7_1246400	myosin A-tail interacting protein	-15.8962	0.0471078	5242	0.2064
PF3D7_1311800	M1-family alanyl aminopeptidase	-15.9406	0.045618	5262	0.9111
PF3D7_1031200	MORN repeat-containing protein 1	-16.2181	0.0363048	5290	0.1133
PF3D7_1243700	ubiquitin-conjugating enzyme E2, putative	-17.2625	0.00125802	5320	0.2969

### Sheet: confirmed positive set
Gene ID	Product description	PMC score	Scaled PMC score	PMC rank	MitoProtII score
PF3D7_1311300	ATP synthase subunit gamma, mitochondrial	12.486	0.99953	1	0.5609
PF3D7_1314600	lipoate-protein ligase 1	12.0088	0.983518	3	0.9819
PF3D7_1320800	dihydrolipoyllysine-residue succinyltransferase component of 2-oxoglutarate dehydrogenase complex	11.4677	0.965359	4	0.7445
PF3D7_1147700	ATP synthase subunit delta, mitochondrial, putative	11.3567	0.961635	6	0.8017
PF3D7_1108500	succinate--CoA ligase [ADP-forming] subunit alpha, putative	10.1641	0.921613	9	0.0818
PF3D7_0820700	2-oxoglutarate dehydrogenase E1 component	10.0454	0.91763	11	0.9114
PF3D7_1034400	flavoprotein subunit of succinate dehydrogenase	10.0454	0.91763	12	0.9152
PF3D7_1365500	aminomethyltransferase, mitochondrial, putative	9.78341	0.908839	13	0.8241
PF3D7_1212800	succinate dehydrogenase [ubiquinone] iron-sulfur subunit, mitochondrial	9.68691	0.905601	14	0.1521
PF3D7_0214200	ribosomal protein L13, mitochondrial	9.67241	0.905115	16	0.6938
PF3D7_0412100	ribosomal protein S12, mitochondrial	9.67241	0.905115	17	0.8656
PF3D7_0715500	ATP synthase subunit epsilon, mitochondrial, putative	9.67241	0.905115	18	0.2897
PF3D7_1310000	ATP synthase subunit O, mitochondrial, putative	9.67241	0.905115	20	0.9771
PF3D7_0504600	2-oxoisovalerate dehydrogenase subunit beta, mitochondrial, putative	9.30625	0.892827	22	0.9947
PF3D7_0603300	dihydroorotate dehydrogenase	9.19525	0.889103	24	0.5279
PF3D7_1232200	dihydrolipoyl dehydrogenase, mitochondrial	9.03479	0.883718	26	0.9123
PF3D7_0303700	lipoamide acyltransferase component of branched-chain alpha-keto acid dehydrogenase complex	8.65412	0.870944	28	0.9218
PF3D7_1345700	isocitrate dehydrogenase [NADP], mitochondrial	7.35049	0.827198	48	0.8095
PF3D7_1404100	cytochrome c, putative	7.35049	0.827198	49	0.0079
PF3D7_1342100	aconitate hydratase	7.24629	0.823701	53	0.846
PF3D7_1022500	citrate synthase, mitochondrial, putative	6.95785	0.814022	56	0.7433
PF3D7_1125300	DNA-directed RNA polymerase	6.87333	0.811185	61	0.9926
PF3D7_1211500	ribosomal protein S18, mitochondrial	6.87333	0.811185	62	0.8929
PF3D7_1470400	mitochondrial pyruvate carrier protein 2, putative	6.87333	0.811185	63	0.4281
PF3D7_0616800	malate:quinone oxidoreductase	6.74904	0.807015	68	0.3248
PF3D7_1202200	mitochondrial phosphate carrier protein	6.74904	0.807015	71	0.7315
PF3D7_0915000	type II NADH:ubiquinone oxidoreductase	6.27188	0.791003	76	0.993
PF3D7_1340800	mitochondrial pyruvate carrier protein 1, putative	5.97197	0.780939	83	0.8937
PF3D7_0217100	ATP synthase subunit alpha, mitochondrial	5.86003	0.777182	85	0.9444
PF3D7_0420400	ribosome-recycling factor	5.74404	0.77329	88	0.1564
PF3D7_1311000	protein ISD11	5.71757	0.772402	89	0.6657
PF3D7_1233000	elongation factor G	5.66239	0.77055	90	0.9305
PF3D7_1215300	10 kDa chaperonin	5.61975	0.769119	91	0.9127
PF3D7_1134000	heat shock protein 70	5.42711	0.762655	98	0.6827
PF3D7_1235700	ATP synthase subunit beta, mitochondrial	5.42711	0.762655	99	0.0438
PF3D7_1310900	ribosomal protein S15, mitochondrial, putative	5.37025	0.760747	105	0.4304
PF3D7_0927300	fumarate hydratase	5.24707	0.756613	108	0.894
PF3D7_0207200	iron-sulfur assembly protein, putative	4.52493	0.73238	130	0.9519
PF3D7_1015600	heat shock protein 60	4.38271	0.727608	137	0.979
PF3D7_1117600	peptidyl-tRNA hydrolase ICT1	4.24097	0.722851	142	0.3061
PF3D7_1454500	iron-sulfur cluster assembly protein ISCU	3.92348	0.712197	152	0.6649
PF3D7_1119600	ATP-dependent zinc metalloprotease FTSH, putative	3.82066	0.708747	154	0.0825
PF3D7_0322500	iron-sulfur assembly protein, putative	3.76381	0.706839	158	0.436
PF3D7_1312400	translation initiation factor IF-2, putative	3.58794	0.700938	161	0.8504
PF3D7_0823900	dicarboxylate/tricarboxylate carrier	3.54392	0.69946	162	0.1165
PF3D7_0518200	SWIB/MDM2 domain-containing protein	3.39564	0.694485	165	0.8776
PF3D7_1132900	glycine cleavage system H protein	3.30342	0.69139	166	0.9791
PF3D7_0807400	coenzyme Q-binding protein COQ10 homolog, mitochondrial	3.24724	0.689505	167	0.6462
PF3D7_1037300	ADP,ATP carrier protein 1	3.06676	0.683448	175	0.2347
PF3D7_0727200	cysteine desulfurase IscS	3.03447	0.682365	181	0.1566
PF3D7_0302700	CDGSH iron-sulfur domain-containing protein, putative	2.91064	0.67821	184	0.0176
PF3D7_0105200	heptatricopeptide repeat and RAP domain-containing protein, putative	2.79965	0.674485	194	0.9247
PF3D7_1239100	ribosomal protein L23, mitochondrial, putative	2.79965	0.674485	221	0.9395
PF3D7_1027200	ribosomal protein S22, mitochondrial, putative	2.54469	0.665929	241	0.9769
PF3D7_1230400	ATP-dependent protease subunit ClpQ	2.51912	0.665071	242	0.9846
PF3D7_0416700	CDGSH iron-sulfur domain-containing protein, putative	2.32249	0.658473	250	0.3166
PF3D7_1364900	ferrochelatase	2.29602	0.657585	260	0.0302
PF3D7_1132700	50S ribosomal protein L2, putative	1.72639	0.63847	270	0.9961
PF3D7_1022900	cytochrome c oxidase subunit ApiCOX13, putative	1.70475	0.637743	271	0.0112
PF3D7_1325600	mitochondrial fission 1 protein	1.70475	0.637743	272	0.0209
PF3D7_1365100	ribosomal protein S17, mitochondrial	0.819415	0.608034	313	0.9732
PF3D7_0925500	thioredoxin-like protein 2	0.459433	0.595954	326	0.861
PF3D7_1246100	delta-aminolevulinic acid synthetase	0.333753	0.591737	351	0.8374
PF3D7_1437700	succinyl-CoA ligase, putative	0.130543	0.584918	359	0.7216
PF3D7_1215000	thioredoxin peroxidase 2	0.100138	0.583897	364	0.9889
PF3D7_1439600	cytochrome c oxidase subunit NDUFA4, putative	-0.118126	0.576573	380	0.5245
PF3D7_0524700	mitochondrial import receptor subunit TOM22, putative	-0.156794	0.575275	381	0.0762
PF3D7_0607500	4-hydroxybenzoate polyprenyltransferase, putative	-0.470907	0.564735	402	0.3739
PF3D7_0603700	phenylalanine--tRNA ligase	-0.77025	0.55469	417	0.8888
PF3D7_0808450	protein MPODD, putative	-0.822182	0.552947	423	0.6595
PF3D7_0415600	GTP:AMP phosphotransferase	-0.882622	0.550919	427	0.2007
PF3D7_1033000	heptatricopeptide repeat-containing protein HPR1, putative	-1.15519	0.541772	440	0.145
PF3D7_0825200	translation initiation factor IF-3	-1.15679	0.541718	445	0.1837
PF3D7_1470600	RAP protein, putative	-1.24741	0.538678	452	0.9375
PF3D7_0923800	thioredoxin reductase	-1.76307	0.521373	525	0.8995
PF3D7_0202700	octaprenyl pyrophosphate synthase	-1.87406	0.517649	543	0.5476
PF3D7_1214200	histone-lysine N-methyltransferase SET5	-1.97967	0.514105	574	0.7883
PF3D7_1332600	DNA-(apurinic or apyrimidinic site) lyase 1	-2.05993	0.511412	603	0.7001
PF3D7_0312500	multidrug-resistant modulator MFR3	-3.94313	0.448217	870	0.6421
PF3D7_1217300	GTP-binding protein EngA	-4.37647	0.433675	1113	0.3282
PF3D7_1456100	serine hydroxymethyltransferase	-4.54458	0.428034	1196	0.6487
PF3D7_1028100	protoporphyrinogen oxidase	-5.67164	0.390213	1704	0.0863
PF3D7_1239700	ATP-dependent zinc metalloprotease FTSH 1	-5.79965	0.385918	1739	0.0748
PF3D7_0709200	glutaredoxin-like protein	-6.34636	0.367572	1941	0.6975
PF3D7_0923600	lipoate-protein ligase 2	-6.45093	0.364063	1972	0.9328
PF3D7_1411600	GTP-binding protein Obg1	-6.45231	0.364017	1979	0.9665
PF3D7_1415800	ribosomal RNA small subunit methyltransferase A1	-7.1032	0.342174	2371	0.9854
PF3D7_1428600	peptide chain release factor 1	-8.08514	0.309223	2909	0.5156
PF3D7_0305600	DNA-(apurinic or apyrimidinic site) endonuclease	-8.27466	0.302864	3012	0.9811
PF3D7_1358000	patatin-like phospholipase, putative	-13.3248	0.133394	4928	0.9152

### Sheet: statistics-PMC & MPII scores
	PMC_Neg_cntl	PMC_Pos_cntl	MPII_neg_cntl	MPII_pos_cntl	PMC_122_likely_mito	MPII_122_likely _mito
Number of values	163	90	163	90	122	122
Minimum	0.00126	0.13339	0.0004	0.0079	0.00126	0
25% Percentile	0.20149	0.56222	0.0289	0.32275	0.234358	0.036975
Median	0.27114	0.69697	0.1193	0.7374	0.31758	0.11335
75% Percentile	0.33286	0.81119	0.3273	0.922525	0.449063	0.65545
Maximum	0.67715	0.99953	0.9979	0.9961	0.99953	0.9964
Range	0.67589	0.86614	0.9975	0.9882	0.99827	0.9964
Mean	0.270794	0.683237	0.226337	0.63402	0.376369	0.320465
Std. Deviation	0.120707	0.180468	0.25768	0.335959	0.211101	0.35659
Std. Error of Mean	0.00945448	0.019023	0.020183	0.0354132	0.0191122	0.0322841
