## Supplementary Tables for "Mitochondrially targeted proximity biotinylation and proteomic analysis in *Plasmodium falciparum*": S5_Table.xlsx

### Sheet: localization-individual_assay
S5 Table Prior localization information, Part 1 Localizations inferred from direct assay of individual gene products
Gene ID	Product Description	GO cell component	GO evidence code	Citation(s)
PF3D7_0112200	multidrug resistance-associated protein 1	integral component of plasma membrane	IDA	[1]
PF3D7_0203000	repetitive organellar protein, putative	rhoptry	IDA (Pch)	[2]
PF3D7_0212100	conserved Plasmodium protein, unknown function	nucleus	IDA , HDA	[3,4]
PF3D7_0220000	liver stage antigen 3	merozoite dense granule	IDA	[5]
PF3D7_0307400	ATP-dependent Clp protease proteolytic subunit	apicoplast	IDA	[6]
PF3D7_0414000	structural maintenance of chromosomes protein 3	nucleus , chromosome, centromeric region	IDA	[7]
PF3D7_0500800	mature parasite-infected erythrocyte surface antigen	host cell plasma membrane	IDA	[8-9]
PF3D7_0523000	multidrug resistance protein 1	food vacuole , nucleus	IDA , HDA , HDA	[10-12]
PF3D7_0532400	lysine-rich membrane-associated PHISTb protein	host cell membrane , host cell surface knob , host cell cytosol , Maurer's cleft	IDA	[13,14]
PF3D7_0603300	dihydroorotate dehydrogenase	mitochondrial inner membrane	IDA	[15]
PF3D7_0604100	AP2 domain transcription factor	nuclear periphery , nucleus	IDA , HDA	[4,16]
PF3D7_0625300	DNA polymerase 1, putative	mitochondrion	IDA	[17]
PF3D7_0711000	AAA family ATPase, CDC48 subfamily	apicoplast	IDA , HDA	[18,19]
PF3D7_0713100	Pfmc-2TM Maurer's cleft two transmembrane protein	Maurer's cleft	IDA	[20]
PF3D7_0720700	phosphoinositide-binding protein, putative	food vacuole, vesicle, membrane	IDA	[21]
PF3D7_0823900	dicarboxylate/tricarboxylate carrier	mitochondrial inner membrane	IDA	[22]
PF3D7_0904700	bacterial histone-like protein	apicoplast , nucleus	IDA , HDA	[12,19,23]
PF3D7_0904900	copper-transporting ATPase	plasma membrane , host cell plasma membrane	IDA	[24]
PF3D7_0906000	exoribonuclease II	nucleus	IDA	[25]
PF3D7_0914700	major facilitator superfamily-related transporter, putative	plasma membrane	IDA	[26]
PF3D7_0935400	gametocyte development protein 1	nuclear periphery	IDA	[27,28]
PF3D7_1001600	exported lipase 2	host cell cytosol	IDA	[29]
PF3D7_1008000	histone deacetylase 2	nucleus	IDA,HDA	[4,30]
PF3D7_1012900	autophagy-related protein 18	food vacuole , cytoplasmic vesicle	IDA , IDA	[31,32]
PF3D7_1014700	prohibitin 2, putative	mitochondrion	IDA (Pb) , RCA	[33,34]
PF3D7_1021800	schizont egress antigen-1	symbiont-containing vacuole membrane,Maurer's cleft,host cell membrane , chromosome-centromeric region , nucleus	IDA , IDA , HDA	[4,35,36]
PF3D7_1022500	citrate synthase, mitochondrial, putative	mitochondrion	IDA	[37]
PF3D7_1037300	ADP,ATP carrier protein 1	mitochondrion , cell surface	IDA , RCA , HDA	[34,38,39]
PF3D7_1125300	DNA-directed RNA polymerase	mitochondrion	IDA , RCA	[34,40,41]
PF3D7_1141300	apical polar ring protein APR1, putative	apical complex , nucleus	IDA (Pb) , HDA	[4,42]
PF3D7_1149000	antigen 332, DBL-like protein	host cell membrane,Maurer's cleft , nucleus	IDA , HDA	[12,43,44]
PF3D7_1212500	glycerol-3-phosphate 1-O-acyltransferase	integral component of ER membrane	IIDA	[45]
PF3D7_1221000	histone-lysine N-methyltransferase, H3 lysine-4 specific	nucleus , nuclear periphery	IDA , HDA	[3,4,46]
PF3D7_1223300	DNA gyrase subunit A	apicoplast	IDA , HDA	[19,47]
PF3D7_1311300	ATP synthase subunit gamma, mitochondrial	mitochondrion	IDA , RCA	[34,48]
PF3D7_1334500	MSP7-like protein	Maurer's cleft	IDA	[49]
PF3D7_1358000	patatin-like phospholipase, putative	mitochondrion , apicoplast	IDA , HDA	[19,50]
PF3D7_1365500	aminomethyltransferase, mitochondrial, putative	mitochondrion	IDA (Pb) , RCA	[34,51]
PF3D7_1417700	conserved protein, unknown function	nucleus,nuclear periphery	IDA	[4]
PF3D7_1440100	cohesin complex subunit, putative	cohesin complex , nucleus , mitochondrion	IDA (Pb) , HDA , RCA	[4,34,52]
PF3D7_1447900	multidrug resistance protein 2	food vacuole membrane	IDA	[53]
PF3D7_1449500	AP2 domain transcription factor AP2-O5, putative	nucleus	IDA (Py) , HDA	[4,54]
PF3D7_1456000	AP2 domain transcription factor, putative	heterochromatin , nucleus	IDA , HDA	[4,55]
PF3D7_1477500	Plasmodium exported protein (PHISTb), unknown function	host cell (J-dots & Maurer's cleft)	IDA	[56]
	Abbreviations: Pb, P. berghei; Pch, P. chabaudi; Py, P. yoelii; GO, Gene Ontology; IDA, Inferred from Direct Assay; HDA, Inferred from High Throughput Direct Assay; RCA, Inferred from Reviewed Computational Analysis; IMP, Inferred from Mutant Phenotype; IBA, Inferred from Biological aspect of Ancestor; ISS, Inferred from Sequence or structural Similarity; ISM, Inferred from Sequence Model; ISO, I…
Primary data source: curated GO listings in PlasmoDB.org

### Sheet: localization-High-thru_assay
S4 Table Prior localization information. Part 2 Likely localizations inferred from results of high-throughput assays.
Gene ID	Product Description	GO cell component	GO evidence code	Citation(s)
PF3D7_0106900	2-C-methyl-D-erythritol 4-phosphate cytidylyltransferase, putative	apicoplast	HDA	[19]
PF3D7_0110500	bromodomain protein 3, putative	nucleus	HDA	[4]
PF3D7_0305500	protein dopey homolog, putative	nucleus	HDA	[4]
PF3D7_0308600	pre-mRNA-processing factor 19, putative	nucleus	HDA	[4]
PF3D7_0311800	ATP synthase F0 subunit d-like protein, putative	nucleus, mitochondrion	HDA , RCA	[4,34]
PF3D7_0317300	conserved Plasmodium protein, unknown function	nucleus	HDA	[4]
PF3D7_0410800	conserved Plasmodium protein, unknown function	nucleus	HDA	[4]
PF3D7_0514900	conserved Plasmodium protein, unknown function	nucleus	HDA	[4]
PF3D7_0515000	pre-mRNA-splicing factor CWC2, putative	nucleus	HDA	[4]
PF3D7_0516800	AP2 domain transcription factor AP2-O2, putative	nucleus	HDA	[4]
PF3D7_0613800	AP2 domain transcription factor, putative	nucleus	HDA	[4]
PF3D7_0618000	conserved Plasmodium membrane protein, unknown function	food vacuole	HDA	[11]
PF3D7_0629700	SET domain protein, putative	nucleus	HDA	[4]
PF3D7_0707400	AAA family ATPase, putative	nucleus	HDA	[4]
PF3D7_0715200	conserved Plasmodium protein, unknown function	apicoplast	HDA	[19]
PF3D7_0812500	RNA-binding protein, putative	nucleus	HDA	[4]
PF3D7_0819600	ubiquitin-like protein, putative	nucleus	HDA	[4]
PF3D7_0824800	conserved Plasmodium membrane protein, unknown function	transcription regulator complex	HDA	[57]
PF3D7_1004400	RNA-binding protein, putative	nucleus	HDA	[4]
PF3D7_1025000	Eps15-like protein	cytoplasm , nucleus	IMP , HDA	[4,58]
PF3D7_1025300	conserved protein, unknown function	apicoplast	HDA	[19]
PF3D7_1119000	acyl-CoA-binding protein, putative	nucleus , apicoplast	HDA, HDA	[4,19]
PF3D7_1138800	WD repeat-containing protein, putative	nucleus	HDA	[4]
PF3D7_1205800	high mobility group protein B3, putative	nucleus	HDA	[4]
PF3D7_1216000	serine--tRNA ligase, putative	apicoplast , mitochondrion	HDA , RCA	[19,34]
PF3D7_1227700	protein KIC2	nucleus	HDA	[4]
PF3D7_1237700	conserved protein, unknown function	nucleus , cell surface	HDA , HDA	[12,39]
PF3D7_1251800	conserved Plasmodium protein, unknown function	nucleus , transcription regulator complex	HDA , HDA	[4,57]
PF3D7_1303800	conserved Plasmodium protein, unknown function	nucleus	HDA	[4]
PF3D7_1316900	conserved protein, unknown function	nucleus , Piccolo NuA4 histone acetyltransferase complex	HDA , IBA	[4]
PF3D7_1318800	translocation protein SEC63, putative	nucleus , ER , Sec62/Sec63 complex	HDA , IBA , ISS	[12]
PF3D7_1347900	conserved Plasmodium protein, unknown function	nucleus , mitochondrion	HDA , RCA	[4,34]
PF3D7_1352400	conserved Plasmodium protein, unknown function	nucleus	HDA	[4]
PF3D7_1352500	thioredoxin-related protein, putative	food vacuole , nucleus	HDA,HDA	[12]
PF3D7_1361200	conserved Plasmodium protein, unknown function	nucleus , transcription regulator complex	HDA , HDA	[4,57]
PF3D7_1362700	conserved Plasmodium protein, unknown function	nucleus	HDA	[4]
PF3D7_1372400	acyl-CoA synthetase	apicoplast , ER	HDA , IBA	[19]
PF3D7_1410700	conserved protein, unknown function	apicoplast , food vacuole	HDA , HDA	[11,19]
PF3D7_1437000	N-acetyltransferase, GNAT family, putative	nucleus	HDA	[4]
PF3D7_1437700	succinyl-CoA ligase, putative	nucleus , mitochondrion	HDA , RCA	[4,34]
PF3D7_1439800	vesicle-associated membrane protein, putative	nucleus , ER	HDA , IBA	[4]
PF3D7_1456800	V-type H(+)-translocating pyrophosphatase, putative	nucleus	HDA	[12]
PF3D7_1460500	conserved Plasmodium protein, unknown function	nucleus	HDA	[4]
PF3D7_1462300	GTP-binding protein, putative	nucleus	HDA	[12]
PF3D7_1470600	RAP protein, putative	nucleus	HDA	[4]
PF3D7_1473200	DnaJ protein, putative	nucleus , Maurer's cleft	HDA , RCA	[4,12,59]
PF3D7_1475600	bromodomain protein 4, putative	nucleus	HDA	[4]
	Abbreviations: Pb, P. berghei; Pch, P. chabaudi; Py, P. yoelii; GO, Gene Ontology; IDA, Inferred from Direct Assay; HDA, Inferred from High Throughput Direct Assay; RCA, Inferred from Reviewed Computational Analysis; IMP, Inferred from Mutant Phenotype; IBA, Inferred from Biological aspect of Ancestor; ISS, Inferred from Sequence or structural Similarity; ISM, Inferred from Sequence Model; ISO, I…
Primary data source: curated GO listings in PlasmoDB.org

### Sheet: localization-indirect|inferred
S4 Table Prior localization information. Part 3 Putative localizations inferred from sequence similarity, phylogenetic analysis or other computational methods, or unassigned.
Gene ID	Product Description	GO cell component	GO evidence code	Citation(s)
PF3D7_0106300	calcium-transporting ATPase	unknown membrane	IEA
PF3D7_0212400	conserved Plasmodium membrane protein, unknown function	unknown membrane	IEA
PF3D7_0306400	FAD-dependent glycerol-3-phosphate dehydrogenase, putative	mitochodrion	RCA , ISS	[34]
PF3D7_0403600	conserved Plasmodium protein, unknown function	cytoplasm, membrane	IEA , IEA	[62]
PF3D7_0417300	LETM1-like protein, putative	mitochondrion , Maurer's cleft	RCA , RCA	[34,59]
PF3D7_0516000	RAP protein, putative	unknown
PF3D7_0604000	conserved Plasmodium protein, unknown function	unknown membrane	IEA	[62]
PF3D7_0614300	major facilitator superfamily-related transporter, putative	unknown membrane	IEA
PF3D7_0806800	V-type proton ATPase subunit a, putative	vacuolar proton-transporting V-type ATPase complex, membrane	ISS,IBA,ISM
PF3D7_0815300	FAD-dependent monooxygenase, putative	mitochondrion	RCA	[34]
PF3D7_0821000	conserved Plasmodium protein, unknown function	unknown membrane	IEA
PF3D7_0827000	ATP-dependent RNA helicase DBP10, putative	nucleolus	IBA
PF3D7_1005500	regulator of nonsense transcripts 1, putative	cytoplasm	IEA,IBA
PF3D7_1009900	heptatricopeptide repeat-containing protein, putative	cytoplasm	IBA
PF3D7_1020000	RNA-binding protein 34, putative	unknown
PF3D7_1025100	glutamine--fructose-6-phosphate aminotransferase [isomerizing], putative	mitochondrion	RCA	[34]
PF3D7_1119600	ATP-dependent zinc metalloprotease FTSH, putative	mitochondrion,mitochondrial inner membrane	RCA, IBA	[34]
PF3D7_1125100	ATP synthase F0 subunit b-like protein, putative	mitochondrion	ISO, RCA	[34,60]
PF3D7_1125400	mitochondrial import inner membrane translocase subunit TIM44, putative	mitochondrion	ISS, RCA	[34]
PF3D7_1211900	non-SERCA-type Ca2+ -transporting P-ATPase	unknown membrane	IEA
PF3D7_1223400	phospholipid-transporting ATPase, putative	plasma membrane,trans-Golgi network,endosome	IBA
PF3D7_1228800	WD repeat-containing protein, putative	CAF-1 complex,nucleus	IBA
PF3D7_1237900	conserved Plasmodium protein, unknown function	unknown membrane	IEA	[61]
PF3D7_1239600	hydroxyethylthiazole kinase	mitochondrion	IEA	[61]
PF3D7_1246800	signal recognition particle receptor subunit beta, putative	signal recognition particle receptor complex , ER membrane	ISS , IBA
PF3D7_1302900	conserved protein, unknown function	mitochondrion	RCA	[34]
PF3D7_1308400	conserved Plasmodium protein, unknown function	unknown membrane	IEA
PF3D7_1314000	conserved protein, unknown function	mitochondrion	RCA	[34]
PF3D7_1366600	signal recognition particle receptor subunit alpha, putative	signal recognition particle receptor complex , ER membrane	ISS , IBA
PF3D7_1409600	histidine phosphatase, putative	cytoplasm , membrane	IBA , IEA
PF3D7_1416100	protein SEY1, putative	cytoplasm , ER	ISS , IBA
	Abbreviations: Pb, P. berghei; Pch, P. chabaudi; Py, P. yoelii; GO, Gene Ontology; IDA, Inferred from Direct Assay; HDA, Inferred from High Throughput Direct Assay; RCA, Inferred from Reviewed Computational Analysis; IMP, Inferred from Mutant Phenotype; IBA, Inferred from Biological aspect of Ancestor; ISS, Inferred from Sequence or structural Similarity; ISM, Inferred from Sequence Model; ISO, I…
Primary data source: curated GO listings in PlasmoDB.org

### Sheet: References
References
1. Klokouzas A, Tiffert T, van Schalkwyk D, Wu CP, van Veen HW, Barrand MA, et al. Plasmodium falciparum expresses a multidrug resistance-associated protein. Biochem Biophys Res Commun. 2004;321(1):197-201. Epub 2004/09/11. doi: 10.1016/j.bbrc.2004.06.135. PubMed PMID: 15358235.
2. Werner EB, Taylor WR, Holder AA. A Plasmodium chabaudi protein contains a repetitive region with a predicted spectrin-like structure. Mol Biochem Parasitol. 1998;94(2):185-96. Epub 1998/09/25. doi: 10.1016/s0166-6851(98)00067-x. PubMed PMID: 9747969.
3. Volz J, Carvalho TG, Ralph SA, Gilson P, Thompson J, Tonkin CJ, et al. Potential epigenetic regulatory proteins localise to distinct nuclear sub-compartments in Plasmodium falciparum. Int J Parasitol. 2010;40(1):109-21. Epub 2009/09/22. doi: 10.1016/j.ijpara.2009.09.002. PubMed PMID: 19765590.
4. Oehring SC, Woodcroft BJ, Moes S, Wetzel J, Dietz O, Pulfer A, et al. Organellar proteomics reveals hundreds of novel nuclear proteins in the malaria parasite Plasmodium falciparum. Genome Biol. 2012;13(11):R108. Epub 2012/11/28. doi: 10.1186/gb-2012-13-11-r108. PubMed PMID: 23181666;
5. Morita M, Takashima E, Ito D, Miura K, Thongkukiatkul A, Diouf A, et al. Immunoscreening of Plasmodium falciparum proteins expressed in a wheat germ cell-free system reveals a novel malaria vaccine candidate. Sci Rep. 2017;7:46086. Epub 2017/04/06. doi: 10.1038/srep46086. PubMed PMID: 28378857; PubMed Central PMCID: PMCPMC5380959
6. Rathore S, Sinha D, Asad M, Bottcher T, Afrin F, Chauhan VS, et al. A cyanobacterial serine protease of Plasmodium falciparum is targeted to the apicoplast and plays an important role in its growth and development. Mol Microbiol. 2010;77(4):873-90. Epub 2010/06/16. doi: 10.1111/j.1365-2958.2010.07251.x. PubMed PMID: 20545854.
7. Batugedara G, Lu XM, Saraf A, Sardiu ME, Cort A, Abel S, et al. The chromatin bound proteome of the human malaria parasite. Microb Genom. 2020;6(2). Epub 2020/02/06. doi: 10.1099/mgen.0.000327. PubMed PMID: 32017676; PubMed Central PMCID: PMCPMC7067212.
8. Coppel RL, Lustigman S, Murray L, Anders RF. MESA is a Plasmodium falciparum phosphoprotein associated with the erythrocyte membrane skeleton. Mol Biochem Parasitol. 1988;31(3):223-31. Epub 1988/12/01. doi: 10.1016/0166-6851(88)90152-1. PubMed PMID: 3065643.
9. Howard RJ, Barnwell JW, Rock EP, Neequaye J, Ofori-Adjei D, Maloy WL, et al. Two approximately 300 kilodalton Plasmodium falciparum proteins at the surface membrane of infected erythrocytes. Mol Biochem Parasitol. 1988;27(2-3):207-23. Epub 1988/01/15. doi: 10.1016/0166-6851(88)90040-0. PubMed PMID: 3278227.
10. Cowman AF, Karcz S, Galatis D, Culvenor JG. A P-glycoprotein homologue of Plasmodium falciparum is localized on the digestive vacuole. J Cell Biol. 1991;113(5):1033-42. Epub 1991/06/01. doi: 10.1083/jcb.113.5.1033. PubMed PMID: 1674943; PubMed Central PMCID: PMCPMC2289011.
11. Lamarque M, Tastet C, Poncet J, Demettre E, Jouin P, Vial H, et al. Food vacuole proteome of the malarial parasite Plasmodium falciparum. Proteomics Clin Appl. 2008;2(9):1361-74. Epub 2008/09/01. doi: 10.1002/prca.200700112. PubMed PMID: 21136929.
12. Briquet S, Ourimi A, Pionneau C, Bernardes J, Carbone A, Chardonnet S, et al. Identification of Plasmodium falciparum nuclear proteins by mass spectrometry and proposed protein annotation. PLoS One. 2018;13(10):e0205596. Epub 2018/11/01. doi: 10.1371/journal.pone.0205596. PubMed PMID: 30379851; PubMed Central PMCID: PMCPMC6209197.
13. Proellocks NI, Herrmann S, Buckingham DW, Hanssen E, Hodges EK, Elsworth B, et al. A lysine-rich membrane-associated PHISTb protein involved in alteration of the cytoadhesive properties of Plasmodium falciparum-infected red blood cells. FASEB J. 2014;28(7):3103-13. Epub 2014/04/08. doi: 10.1096/fj.14-250399. PubMed PMID: 24706359.
14. Oberli A, Slater LM, Cutts E, Brand F, Mundwiler-Pachlatko E, Rusch S, et al. A Plasmodium falciparum PHIST protein binds the virulence factor PfEMP1 and comigrates to knobs on the host cell surface. FASEB J. 2014;28(10):4420-33. Epub 2014/07/02. doi: 10.1096/fj.14-256057. PubMed PMID: 24983468; PubMed Central PMCID: PMCPMC4202109.
15. Krungkrai J. Purification, characterization and localization of mitochondrial dihydroorotate dehydrogenase in Plasmodium falciparum, human malaria parasite. Biochim Biophys Acta. 1995;1243(3):351-60. Epub 1995/04/13. doi: 10.1016/0304-4165(94)00158-t. PubMed PMID: 7727509.
16. Flueck C, Bartfai R, Niederwieser I, Witmer K, Alako BT, Moes S, et al. A major role for the Plasmodium falciparum ApiAP2 protein PfSIP2 in chromosome end biology. PLoS Pathog. 2010;6(2):e1000784. Epub 2010/03/03. doi: 10.1371/journal.ppat.1000784. PubMed PMID: 20195509; PubMed Central PMCID: PMCPMC2829057.
17. Jha P, Gahlawat A, Bhattacharyya S, Dey S, Kumar KA, Bhattacharyya MK. Bloom Helicase Along with Recombinase Rad51 Repairs the Mitochondrial Genome of the Malaria Parasite. mSphere. 2021;6(6):e0071821. Epub 2021/11/04. doi: 10.1128/mSphere.00718-21. PubMed PMID: 34730376; PubMed Central PMCID: PMCPMC8565512.
18. Spork S, Hiss JA, Mandel K, Sommer M, Kooij TW, Chu T, et al. An unusual ERAD-like complex is targeted to the apicoplast of Plasmodium falciparum. Eukaryot Cell. 2009;8(8):1134-45. Epub 2009/06/09. doi: 10.1128/EC.00083-09. PubMed PMID: 19502583; PubMed Central PMCID: PMCPMC2725561.
19. Boucher MJ, Ghosh S, Zhang L, Lal A, Jang SW, Ju A, et al. Integrative proteomics and bioinformatic prediction enable a high-confidence apicoplast proteome in malaria parasites. PLoS Biol. 2018;16(9):e2005895. Epub 2018/09/14. doi: 10.1371/journal.pbio.2005895. PubMed PMID: 30212465; PubMed Central PMCID: PMCPMC6155542.
20. Sam-Yellowe TY, Florens L, Johnson JR, Wang T, Drazba JA, Le Roch KG, et al. A Plasmodium gene family encoding Maurer's cleft membrane proteins: structural properties and expression profiling. Genome Res. 2004;14(6):1052-9. Epub 2004/05/14. doi: 10.1101/gr.2126104. PubMed PMID: 15140830; PubMed Central PMCID: PMCPMC419783.
21. Mukherjee A, Crochetiere ME, Sergerie A, Amiar S, Thompson LA, Ebrahimzadeh Z, et al. A Phosphoinositide-Binding Protein Acts in the Trafficking Pathway of Hemoglobin in the Malaria Parasite Plasmodium falciparum. mBio. 2022:e0323921. Epub 2022/01/19. doi: 10.1128/mbio.03239-21. PubMed PMID: 35038916; PubMed Central PMCID: PMCPMC8764524.
22. Nozawa A, Fujimoto R, Matsuoka H, Tsuboi T, Tozawa Y. Cell-free synthesis, reconstitution, and characterization of a mitochondrial dicarboxylate-tricarboxylate carrier of Plasmodium falciparum. Biochem Biophys Res Commun. 2011;414(3):612-7. Epub 2011/10/12. doi: 10.1016/j.bbrc.2011.09.130. PubMed PMID: 21986531.
23. Ram EV, Naik R, Ganguli M, Habib S. DNA organization by the apicoplast-targeted bacterial histone-like protein of Plasmodium falciparum. Nucleic Acids Res. 2008;36(15):5061-73. Epub 2008/07/30. doi: 10.1093/nar/gkn483. PubMed PMID: 18663012; PubMed Central PMCID: PMCPMC2528193
24. Rasoloson D, Shi L, Chong CR, Kafsack BF, Sullivan DJ. Copper pathways in Plasmodium falciparum infected erythrocytes indicate an efflux role for the copper P-ATPase. Biochem J. 2004;381(Pt 3):803-11. Epub 2004/05/06. doi: 10.1042/BJ20040335. PubMed PMID: 15125686; PubMed Central PMCID: PMCPMC1133890.
25. Zhang Q, Siegel TN, Martins RM, Wang F, Cao J, Gao Q, et al. Exonuclease-mediated degradation of nascent RNA silences genes linked to severe malaria. Nature. 2014;513(7518):431-5. Epub 2014/07/22. doi: 10.1038/nature13468. PubMed PMID: 25043062.
26. Wichers JS, van Gelder C, Fuchs G, Ruge JM, Pietsch E, Ferreira JL, et al. Characterization of Apicomplexan Amino Acid Transporters (ApiATs) in the Malaria Parasite Plasmodium falciparum. mSphere. 2021;6(6):e0074321. Epub 2021/11/11. doi: 10.1128/mSphere.00743-21. PubMed PMID: 34756057; PubMed Central PMCID: PMCPMC8579892.
27. Eksi S, Morahan BJ, Haile Y, Furuya T, Jiang H, Ali O, et al. Plasmodium falciparum gametocyte development 1 (Pfgdv1) and gametocytogenesis early gene identification and commitment to sexual development. PLoS Pathog. 2012;8(10):e1002964. Epub 2012/10/25. doi: 10.1371/journal.ppat.1002964. PubMed PMID: 23093935; PubMed Central PMCID: PMCPMC3475683.
28. Filarsky M, Fraschka SA, Niederwieser I, Brancucci NMB, Carrington E, Carrio E, et al. GDV1 induces sexual commitment of malaria parasites by antagonizing HP1-dependent gene silencing. Science. 2018;359(6381):1259-63. Epub 2018/03/29. doi: 10.1126/science.aan6042. PubMed PMID: 29590075; PubMed Central PMCID: PMCPMC6219702.
29. Spillman NJ, Dalmia VK, Goldberg DE. Exported Epoxide Hydrolases Modulate Erythrocyte Vasoactive Lipids during Plasmodium falciparum Infection. mBio. 2016;7(5). Epub 2016/11/01. doi: 10.1128/mBio.01538-16. PubMed PMID: 27795395; PubMed Central PMCID: PMCPMC5082902.
30. Coleman BI, Skillman KM, Jiang RHY, Childs LM, Altenhofen LM, Ganter M, et al. A Plasmodium falciparum histone deacetylase regulates antigenic variation and gametocyte conversion. Cell Host Microbe. 2014;16(2):177-86. Epub 2014/08/15. doi: 10.1016/j.chom.2014.06.014. PubMed PMID: 25121747; PubMed Central PMCID: PMCPMC4188636.
31. Agrawal P, Manjithaya R, Surolia N. Autophagy-related protein PfATG18 participates in food vacuole dynamics and autophagy-like pathway in Plasmodium falciparum. Mol Microbiol. 2020;113(4):766-82. Epub 2019/12/22. doi: 10.1111/mmi.14441. PubMed PMID: 31863491.
32. Bansal P, Tripathi A, Thakur V, Mohmmed A, Sharma P. Autophagy-Related Protein ATG18 Regulates Apicoplast Biogenesis in Apicomplexan Parasites. mBio. 2017;8(5). Epub 2017/11/02. doi: 10.1128/mBio.01468-17. PubMed PMID: 29089429; PubMed Central PMCID: PMCPMC5666157.
33. Matz JM, Goosmann C, Matuschewski K, Kooij TWA. An Unusual Prohibitin Regulates Malaria Parasite Mitochondrial Membrane Potential. Cell Rep. 2018;23(3):756-67. Epub 2018/04/19. doi: 10.1016/j.celrep.2018.03.088. PubMed PMID: 29669282.
34. van Esveld SL, Meerstein-Kessel L, Boshoven C, Baaij JF, Barylyuk K, Coolen JPM, et al. A Prioritized and Validated Resource of Mitochondrial Proteins in Plasmodium Identifies Unique Biology. mSphere. 2021;6(5):e0061421. Epub 2021/09/09. doi: 10.1128/mSphere.00614-21. PubMed PMID: 34494883; PubMed Central PMCID: PMCPMC8550323.
35. Raj DK, Nixon CP, Nixon CE, Dvorin JD, DiPetrillo CG, Pond-Tor S, et al. Antibodies to PfSEA-1 block parasite egress from RBCs and protect against malaria infection. Science. 2014;344(6186):871-7. Epub 2014/05/24. doi: 10.1126/science.1254417. PubMed PMID: 24855263; PubMed Central PMCID: PMCPMC4184151.
36. Perrin AJ, Bisson C, Faull PA, Renshaw MJ, Lees RA, Fleck RA, et al. Malaria Parasite Schizont Egress Antigen-1 Plays an Essential Role in Nuclear Segregation during Schizogony. mBio. 2021;12(2). Epub 2021/03/11. doi: 10.1128/mBio.03377-20. PubMed PMID: 33688001; PubMed Central PMCID: PMCPMC8092294.
37. Tonkin CJ, van Dooren GG, Spurck TP, Struck NS, Good RT, Handman E, et al. Localization of organellar proteins in Plasmodium falciparum using a novel set of transfection vectors and a new immunofluorescence fixation method. Mol Biochem Parasitol. 2004;137(1):13-21. Epub 2004/07/29. doi: 10.1016/j.molbiopara.2004.05.009. PubMed PMID: 15279947.
38. Nozawa A, Ito D, Ibrahim M, Santos HJ, Tsuboi T, Tozawa Y. Characterization of mitochondrial carrier proteins of malaria parasite Plasmodium falciparum based on in vitro translation and reconstitution. Parasitol Int. 2020;79:102160. Epub 2020/06/24. doi: 10.1016/j.parint.2020.102160. PubMed PMID: 32574727.
39. Swearingen KE, Lindner SE, Shi L, Shears MJ, Harupa A, Hopp CS, et al. Interrogating the Plasmodium Sporozoite Surface: Identification of Surface-Exposed Proteins and Demonstration of Glycosylation on CSP and TRAP by Mass Spectrometry-Based Proteomics. PLoS Pathog. 2016;12(4):e1005606. Epub 2016/04/30. doi: 10.1371/journal.ppat.1005606. PubMed PMID: 27128092; PubMed Central PMCID: PMCPMC48514…
40. Ke H, Morrisey JM, Ganesan SM, Mather MW, Vaidya AB. Mitochondrial RNA polymerase is an essential enzyme in erythrocytic stages of Plasmodium falciparum. Mol Biochem Parasitol. 2012;185(1):48-51. Epub 2012/05/30. doi: 10.1016/j.molbiopara.2012.05.001. PubMed PMID: 22640832; PubMed Central PMCID: PMCPMC3433233.
41. Gupta A, Shrivastava D, Shakya AK, Gupta K, Pratap JV, Habib S. PfKsgA1 functions as a transcription initiation factor and interacts with the N-terminal region of the mitochondrial RNA polymerase of Plasmodium falciparum. Int J Parasitol. 2021;51(1):23-37. Epub 2020/09/09. doi: 10.1016/j.ijpara.2020.07.010. PubMed PMID: 32896572.
42. Koreny L, Zeeshan M, Barylyuk K, Tromer EC, van Hooff JJE, Brady D, et al. Molecular characterization of the conoid complex in Toxoplasma reveals its conservation in all apicomplexans, including Plasmodium species. PLoS Biol. 2021;19(3):e3001081. Epub 2021/03/12. doi: 10.1371/journal.pbio.3001081. PubMed PMID: 33705380; PubMed Central PMCID: PMCPMC7951837.
43. Moll K, Chene A, Ribacke U, Kaneko O, Nilsson S, Winter G, et al. A novel DBL-domain of the P. falciparum 332 molecule possibly involved in erythrocyte adhesion. PLoS One. 2007;2(5):e477. Epub 2007/05/31. doi: 10.1371/journal.pone.0000477. PubMed PMID: 17534427; PubMed Central PMCID: PMCPMC1868959.
44. Nilsson S, Angeletti D, Wahlgren M, Chen Q, Moll K. Plasmodium falciparum antigen 332 is a resident peripheral membrane protein of Maurer's clefts. PLoS One. 2012;7(11):e46980. Epub 2012/11/28. doi: 10.1371/journal.pone.0046980. PubMed PMID: 23185236; PubMed Central PMCID: PMCPMC3502387.
45. Santiago TC, Zufferey R, Mehra RS, Coleman RA, Mamoun CB. The Plasmodium falciparum PfGatp is an endoplasmic reticulum membrane protein important for the initial step of malarial glycerolipid synthesis. J Biol Chem. 2004;279(10):9222-32. Epub 2003/12/12. doi: 10.1074/jbc.M310502200. PubMed PMID: 14668349.
46. Volz JC, Bartfai R, Petter M, Langer C, Josling GA, Tsuboi T, et al. PfSET10, a Plasmodium falciparum methyltransferase, maintains the active var gene in a poised state during parasite division. Cell Host Microbe. 2012;11(1):7-18. Epub 2012/01/24. doi: 10.1016/j.chom.2011.11.011. PubMed PMID: 22264509.
47. Dar MA, Sharma A, Mondal N, Dhar SK. Molecular cloning of apicoplast-targeted Plasmodium falciparum DNA gyrase genes: unique intrinsic ATPase activity and ATP-independent dimerization of PfGyrB subunit. Eukaryot Cell. 2007;6(3):398-412. Epub 2007/01/16. doi: 10.1128/EC.00357-06. PubMed PMID: 17220464; PubMed Central PMCID: PMCPMC1828931.
48. Nina PB, Morrisey JM, Ganesan SM, Ke H, Pershing AM, Mather MW, et al. ATP synthase complex of Plasmodium falciparum: dimeric assembly in mitochondrial membranes and resistance to genetic disruption. J Biol Chem. 2011;286(48):41312-22. Epub 2011/10/11. doi: 10.1074/jbc.M111.290973. PubMed PMID: 21984828; PubMed Central PMCID: PMCPMC3308843.
49. Heiber A, Kruse F, Pick C, Gruring C, Flemming S, Oberli A, et al. Identification of new PNEPs indicates a substantial non-PEXEL exportome and underpins common features in Plasmodium falciparum protein export. PLoS Pathog. 2013;9(8):e1003546. Epub 2013/08/21. doi: 10.1371/journal.ppat.1003546. PubMed PMID: 23950716; PubMed Central PMCID: PMCPMC3738491.
50. Burda P-C, Ramaprasad A, Pietsch E, Bielfeld S, Söhnchen C, Wilcke L, et al. Global analysis of putative phospholipases in the malaria parasite Plasmodium falciparum reveals critical factors for parasite proliferation. BioRxiv. 2021:450158. doi: 10.1101/2021.06.28.450158.
51. Varadarajan NM, Sundaram B, Subramani PA, Kalappa DM, Ghosh SK, Nagaraj VA. Plasmodium berghei glycine cleavage system T-protein is non-essential for parasite survival in vertebrate and invertebrate hosts. Mol Biochem Parasitol. 2014;197(1-2):50-5. Epub 2014/12/03. doi: 10.1016/j.molbiopara.2014.10.003. PubMed PMID: 25454081.
52. Hillier C, Pardo M, Yu L, Bushell E, Sanderson T, Metcalf T, et al. Landscape of the Plasmodium Interactome Reveals Both Conserved and Species-Specific Functionality. Cell Rep. 2019;28(6):1635-47 e5. Epub 2019/08/08. doi: 10.1016/j.celrep.2019.07.019. PubMed PMID: 31390575; PubMed Central PMCID: PMCPMC6693557.
53. Zalis MG, Wilson CM, Zhang Y, Wirth DF. Characterization of the pfmdr2 gene for Plasmodium falciparum. Mol Biochem Parasitol. 1993;62(1):83-92. Epub 1993/11/01. doi: 10.1016/0166-6851(93)90180-6. PubMed PMID: 8114829.
54. Zhang C, Li Z, Cui H, Jiang Y, Yang Z, Wang X, et al. Systematic CRISPR-Cas9-Mediated Modifications of Plasmodium yoelii ApiAP2 Genes Reveal Functional Insights into Parasite Development. mBio. 2017;8(6). Epub 2017/12/14. doi: 10.1128/mBio.01986-17. PubMed PMID: 29233900; PubMed Central PMCID: PMCPMC5727417.
55. Carrington E, Cooijmans RHM, Keller D, Toenhake CG, Bartfai R, Voss TS. The ApiAP2 factor PfAP2-HC is an integral component of heterochromatin in the malaria parasite Plasmodium falciparum. iScience. 2021;24(5):102444. Epub 2021/05/18. doi: 10.1016/j.isci.2021.102444. PubMed PMID: 33997710; PubMed Central PMCID: PMCPMC8105651.
56. Jonsdottir TK, Counihan NA, Modak JK, Kouskousis B, Sanders PR, Gabriela M, et al. Characterisation of complexes formed by parasite proteins exported into the host cell compartment of Plasmodium falciparum infected red blood cells. Cell Microbiol. 2021;23(8):e13332. Epub 2021/03/29. doi: 10.1111/cmi.13332. PubMed PMID: 33774908; PubMed Central PMCID: PMCPMC8365696.
57. Hoeijmakers WAM, Miao J, Schmidt S, Toenhake CG, Shrestha S, Venhuizen J, et al. Epigenetic reader complexes of the human malaria parasite, Plasmodium falciparum. Nucleic Acids Res. 2019;47(22):11574-88. Epub 2019/11/16. doi: 10.1093/nar/gkz1044. PubMed PMID: 31728527; PubMed Central PMCID: PMCPMC7145593.
58. Birnbaum J, Scharf S, Schmidt S, Jonscher E, Hoeijmakers WAM, Flemming S, et al. A Kelch13-defined endocytosis pathway mediates artemisinin resistance in malaria parasites. Science. 2020;367(6473):51-9. Epub 2020/01/04. doi: 10.1126/science.aax4735. PubMed PMID: 31896710.
59. Das D, Krishnan SR, Roy A, Bulusu G. A network-based approach reveals novel invasion and Maurer's clefts-related proteins in Plasmodium falciparum. Mol Omics. 2019;15(6):431-41. Epub 2019/10/22. doi: 10.1039/c9mo00124g. PubMed PMID: 31631203.
60. Sidik SM, Huet D, Ganesan SM, Huynh MH, Wang T, Nasamu AS, et al. A Genome-wide CRISPR Screen in Toxoplasma Identifies Essential Apicomplexan Genes. Cell. 2016;166(6):1423-35 e12. Epub 2016/09/07. doi: 10.1016/j.cell.2016.08.019. PubMed PMID: 27594426; PubMed Central PMCID: PMCPMC5017925.
61. Gardner MJ, Shallom SJ, Carlton JM, Salzberg SL, Nene V, Shoaibi A, et al. Sequence of Plasmodium falciparum chromosomes 2, 10, 11 and 14. Nature. 2002;419(6906):531-4. Epub 2002/10/09. doi: 10.1038/nature01094. PubMed PMID: 12368868.
62. Chitale M, Hawkins T, Park C, Kihara D. ESG: extended similarity group method for automated protein function prediction. Bioinformatics. 2009;25(14):1739-45. Epub 2009/05/14. doi: 10.1093/bioinformatics/btp309. PubMed PMID: 19435743; PubMed Central PMCID: PMCPMC2705228.
